# Human fallopian tube single-cell analysis reveals monocytic transcriptional and interaction changes in high-grade serous ovarian cancers

**DOI:** 10.1101/2023.07.14.549073

**Authors:** Joshua Brand, Marcela Haro, Xianzhi Lin, Stephanie M. McGregor, Kate Lawrenson, Huy Q. Dinh

**Author notes:** Correspondence: Huy Dinh.

## Abstract

Tumorigenesis for most high-grade serous ovarian cancers (HGSCs) likely initiates from fallopian tube (FT) epithelia. While epithelial subtypes have been characterized using single-cell RNA-sequencing (scRNA-Seq), heterogeneity of other cellular compartments and their involvement in tumor progression are poorly defined. Integrated analysis of human FT scRNA-Seq data and other relevant tissues, including HGSC tumors, revealed greater transcriptional diversity of immune and stromal cells. We identify an unprecedented abundance of monocytes in human FT myeloid cells across two independent donor cohorts. The ratio of macrophages to monocytes are relatively similar between benign FTs, ovaries, and adjacent normal tissues, but is significantly greater in tumor. FT-defined monocyte and macrophage signatures, cell-cell communication, and gene set enrichment analysis identified monocyte- and macrophage-specific ligand-receptor interactions and functional pathways in tumors and adjacent normal tissue. Further reanalysis of tumor scRNA-Seq from HGSC patients suggested different monocyte and macrophage subsets associated with neoadjuvant chemotherapy treatment. Taken together, our work provides evidence that an altered FT immune composition could inform early detection markers in HGSCs.
