## Supplemental Table 1 for "Human fallopian tube single-cell analysis reveals monocytic transcriptional and interaction changes in high-grade serous ovarian cancers"

### Sheet: Sheet1
Study	Data Accession	Type	Sample	Donor	Age	Disase status	Location	Analyses performed	Median genes per cell	Median counts per cell	No. cells analyzed	Misc.
Dinh et al. Cell Reports 2021, PMID: 33852846	GSM4568674	Benign FT	FT1 (FT5431)	Patient 1	47	symptomatic fibroids, adenomyosis, endometriosis	Mid-portion of FT	CCI, Mac:mono, SCENIC, GSEA, differential expression	1542	5285	1319
Dinh et al. Cell Reports 2021, PMID: 33852846	GSM4568675	Benign FT	FT5414	Patient 2	35	symptomatic fibroids	Mid-portion of FT	CCI, Mac:mono, SCENIC, GSEA, differential expression	1297.5	3762.5	2606
Dinh et al. Cell Reports 2021, PMID: 33852846	GSM4568676	Benign FT	FT3 (FT5431)	Patient 3	47	symptomatic fibroids	Ampulla	CCI, Mac:mono, SCENIC, GSEA, differential expression	1018	2312	2468
Dinh et al. Cell Reports 2021, PMID: 33852846	GSM4568680	Benign FT	FT-SA23513	Patient 4	41	symptomatic fibroids, adenomyosis, endometriosis	Mid-portion of FT	CCI, Mac:mono, SCENIC, GSEA, differential expression	712	1814	2063
Dinh et al. Cell Reports 2021, PMID: 33852846	GSM4568677	Benign FT	FT-SA23505	Patient 5	33	symptomatic fibroids	mid-portion (left)	CCI, Mac:mono, SCENIC, GSEA, differential expression	883	2866	2492
Dinh et al. Cell Reports 2021, PMID: 33852846	GSM4568683	Benign FT	FT-SA23506	Patient 5	33	symptomatic fibroids	mid-portion (right)	CCI, Mac:mono, SCENIC, GSEA, differential expression	787	2403	2591
Dinh et al. Cell Reports 2021, PMID: 33852846	GSM4568681	Benign FT	FT-SA23508	Patient 6	31	Uterine didelphys	ampulla	CCI, Mac:mono, SCENIC, GSEA, differential expression	965	2481	9207
Dinh et al. Cell Reports 2021, PMID: 33852846	GSM4568684	Benign FT	FT-SA23509	Patient 6	31	Uterine didelphys	infundibulum	CCI, Mac:mono, SCENIC, GSEA, differential expression	932	2378	9859
Dinh et al. Cell Reports 2021, PMID: 33852846	GSM4568678	Benign FT	FT-SA23510	Patient 6	31	Uterine didelphys	fimbrae	CCI, Mac:mono, SCENIC, GSEA, differential expression	1671	4769	6315
Dinh et al. Cell Reports 2021, PMID: 33852846	GSM4568682	Benign FT	FT-SA23514	Patient 7	46	symptomatic fibroids	Mid-portion	CCI, Mac:mono, SCENIC, GSEA, differential expression	1099	2942.5	2496
Dinh et al. Cell Reports 2021, PMID: 33852846	GSM4568679	Benign FT	FT-SA23515	Patient 7	46	symptomatic fibroids	fimbrae	CCI, Mac:mono, SCENIC, GSEA, differential expression	988	2527	4731
Dinh et al. Cell Reports 2021, PMID: 33852846	GSM4568685	Benign FT	FT-SA24027	Patient 8	62	symptomatic fibroids, endometrial polyps	fimbrae	CCI, Mac:mono, SCENIC, GSEA, differential expression	1118	3008	4503
Qian et al. Cell Research 2020, PMID: 32561858	https://lambrechtslab.sites.vib.be/en/pan-cancer-blueprint-tumour-microenvironment-0	Tumor	BT1303	Patient 11	70-75	HGSC	Omentum	CCI, Mac:mono, GSEA	448	944	8623
Qian et al. Cell Research 2020, PMID: 32561858	https://lambrechtslab.sites.vib.be/en/pan-cancer-blueprint-tumour-microenvironment-0	Tumor adjacent	BT1304	Patient 11	70-75	HGSC	Omentum	CCI, Mac:mono, GSEA	1033	2434	4348
Qian et al. Cell Research 2020, PMID: 32561858	https://lambrechtslab.sites.vib.be/en/pan-cancer-blueprint-tumour-microenvironment-0	Tumor adjacent	BT1305	Patient 11	70-75	HGSC	Peritoneum	CCI, Mac:mono, GSEA	867	1959.5	1432
Qian et al. Cell Research 2020, PMID: 32561858	https://lambrechtslab.sites.vib.be/en/pan-cancer-blueprint-tumour-microenvironment-0	Tumor	BT1306	Patient 11	70-75	HGSC	Peritoneum	CCI, Mac:mono, GSEA	989	2346	1501
Qian et al. Cell Research 2020, PMID: 32561858	https://lambrechtslab.sites.vib.be/en/pan-cancer-blueprint-tumour-microenvironment-0	Tumor	BT1307	Patient 11	70-75	HGSC	Ovarium	CCI, Mac:mono, GSEA	1163	2887	6351
Qian et al. Cell Research 2020, PMID: 32561858	https://lambrechtslab.sites.vib.be/en/pan-cancer-blueprint-tumour-microenvironment-0	Tumor	scrSOL001	Patient 12	50-55	HGSC	Peritoneum	CCI, Mac:mono, GSEA	1247	3172	5151
Qian et al. Cell Research 2020, PMID: 32561858	https://lambrechtslab.sites.vib.be/en/pan-cancer-blueprint-tumour-microenvironment-0	Tumor	scrSOL003	Patient 13	60-65	HGSC	Peritoneum	CCI, Mac:mono, GSEA	1006	2588	5450
Qian et al. Cell Research 2020, PMID: 32561858	https://lambrechtslab.sites.vib.be/en/pan-cancer-blueprint-tumour-microenvironment-0	Tumor	scrSOL004	Patient 14	80-85	HGSC + clear cell (carcinoma)	Peritoneum	CCI, Mac:mono, GSEA	1980	5543	6257
Qian et al. Cell Research 2020, PMID: 32561858	https://lambrechtslab.sites.vib.be/en/pan-cancer-blueprint-tumour-microenvironment-0	Tumor	scrSOL006	Patient 15	60-65	HGSC	Ovarium	CCI, Mac:mono, GSEA	1168	3308	1136
Qian et al. Cell Research 2020, PMID: 32561858	https://lambrechtslab.sites.vib.be/en/pan-cancer-blueprint-tumour-microenvironment-0	Tumor adjacent	scrSOL007	Patient 15	60-65	HGSC	Ovarium	CCI, Mac:mono, GSEA	1168	3292	4865
Ulrich et al. Developmental Cell 2022, PMID: 35320732	GEO: GSE178101; HCA: https://data.humancellatlas.org/explore/projects/21ea8ddb-525f-4f1f-a820-31f0360399a2	Benign FT	Ampulla1	Donor 1	52	Benign	Ampulla	Label transfer, Mac:mono, differential expression	1691	4914	4901
Ulrich et al. Developmental Cell 2022, PMID: 35320732	GEO: GSE178101; HCA: https://data.humancellatlas.org/explore/projects/21ea8ddb-525f-4f1f-a820-31f0360399a2	Benign FT	Fimrbia 1	Donor 1	52	Benign	Fimbria	Label transfer, Mac:mono, differential expression	1602	4691.5	1856
Ulrich et al. Developmental Cell 2022, PMID: 35320732	GEO: GSE178101; HCA: https://data.humancellatlas.org/explore/projects/21ea8ddb-525f-4f1f-a820-31f0360399a2	Benign FT	Isthmus 1	Donor 1	52	Benign	Isthmus	Label transfer, Mac:mono, differential expression	2040	6704.5	3700
Ulrich et al. Developmental Cell 2022, PMID: 35320732	GEO: GSE178101; HCA: https://data.humancellatlas.org/explore/projects/21ea8ddb-525f-4f1f-a820-31f0360399a2	Benign FT	Ampulla 2	Donor 2	30	Benign	Ampulla	Label transfer, Mac:mono, differential expression	2701	10289	8020
Ulrich et al. Developmental Cell 2022, PMID: 35320732	GEO: GSE178101; HCA: https://data.humancellatlas.org/explore/projects/21ea8ddb-525f-4f1f-a820-31f0360399a2	Benign FT	Fimrbia 2	Donor 2	30	Benign	Fimbria	Label transfer, Mac:mono, differential expression	2153	7011	9314
Ulrich et al. Developmental Cell 2022, PMID: 35320732	GEO: GSE178101; HCA: https://data.humancellatlas.org/explore/projects/21ea8ddb-525f-4f1f-a820-31f0360399a2	Benign FT	Isthmus 2	Donor 2	30	Benign	Isthmus	Label transfer, Mac:mono, differential expression	2397	8289	8033
Ulrich et al. Developmental Cell 2022, PMID: 35320732	GEO: GSE178101; HCA: https://data.humancellatlas.org/explore/projects/21ea8ddb-525f-4f1f-a820-31f0360399a2	Benign FT	Ampulla 3	Donor 3	46	Benign	Ampulla	Label transfer, Mac:mono, differential expression	3537.5	15233.5	2180
Ulrich et al. Developmental Cell 2022, PMID: 35320732	GEO: GSE178101; HCA: https://data.humancellatlas.org/explore/projects/21ea8ddb-525f-4f1f-a820-31f0360399a2	Benign FT	Fimbria 3	Donor 3	46	Benign	Fimbria	Label transfer, Mac:mono, differential expression	2614.5	8334.5	8152
Ulrich et al. Developmental Cell 2022, PMID: 35320732	GEO: GSE178101; HCA: https://data.humancellatlas.org/explore/projects/21ea8ddb-525f-4f1f-a820-31f0360399a2	Benign FT	Isthmus 3	Donor 3	46	Benign	Isthmus	Label transfer, Mac:mono, differential expression	2800	9313	7022
Ulrich et al. Developmental Cell 2022, PMID: 35320732	GEO: GSE178101; HCA: https://data.humancellatlas.org/explore/projects/21ea8ddb-525f-4f1f-a820-31f0360399a2	Benign FT	FT4	Donor 4	31	Benign	Pooled across ampulla, isthmus, and fimbria	Label transfer, Mac:mono, differential expression	2415	8203.5	6560
Olalaken et al. Cell Reports 2021, PMID: 34038734	GSM4416534	HGSC metastatic cells	PT-3232	PT-1	62	serous	undertermined	Mac:mono	1443	3224	1014	NACT given
Olalaken et al. Cell Reports 2021, PMID: 34038735	GSM4416535	HGSC metastatic cells	PT-5150	PT-2	56	HGSC	left ovary	Mac:mono	886.5	1774	1108
Olalaken et al. Cell Reports 2021, PMID: 34038736	GSM4416536	HGSC metastatic cells	PT-6885	PT-3	66	HGSC	left fallopian tube	Mac:mono	1231.5	2606	1028	NACT given
Olalaken et al. Cell Reports 2021, PMID: 34038737	GSM4416537	HGSC metastatic cells	PT-4806	PT-4	47	HGSC	left fallopian tube	Mac:mono	1215	2202	1052
Olalaken et al. Cell Reports 2021, PMID: 34038738	GSM4416538	HGSC metastatic cells	PT-3401	PT-5	71	HGSC	left fallopian tube	Mac:mono	1332	2740	2939	NACT given
Olalaken et al. Cell Reports 2021, PMID: 34038739	GSM4416539	HGSC metastatic cells	PT-2834	PT-6	66	Malignant mixed mullerian tumor	fallopian tube	Mac:mono	1300.5	2469.5	1790	NACT given
Binnewies et al. Cell Reports 2021, PMID: 34686340	GSE16504: GSE165404_monomac_cell_gene_count_matrix.tsv.gz	Ovarian cancer, serous carcinoma	110045033	110045033	50	HGSC	NA	Mac:mono	2585	10758	4265	Only one sample used, metadata associated with paper was unclear (1 'ovarian cancer' sample - not used, and 1 'ovarian serous carcinoma' - used)
Zhang et al. Science Advances 2022, PMID: 35196078	GSM5057576, GSM5057577	HGSC	EOC1005	EOC1005	73	HGSC	Peritoneum - tumor	Mac:Mono, differential expression	1156	2840	4359	Stage IVA
Zhang et al. Science Advances 2022, PMID: 35196078	GSM5057578, GSM5057579	HGSC	EOC136	EOC136	64	HGSC	Mesentery - omentum	Mac:Mono, differential expression	2364	9048	6103	Stage IVA
Zhang et al. Science Advances 2022, PMID: 35196078	GSM5057580, GSM5057581	HGSC	EOC153	EOC153	78	HGSC	Omentum - omentum	Mac:Mono, differential expression	1184	3746	3781	Stage IVA
Zhang et al. Science Advances 2022, PMID: 35196078	GSM5057582, GSM5057583	HGSC	EOC227	EOC227	74	HGSC	Omentum - omentum	Mac:Mono, differential expression	1340	3959	4193	Stage IVA
Zhang et al. Science Advances 2022, PMID: 35196078	GSM5057584, GSM5057585	HGSC	EOC349	EOC349	67	HGSC	Peritoneum - omentum	Mac:Mono, differential expression	1176	4020	5645	Stage IVA
Zhang et al. Science Advances 2022, PMID: 35196078	GSM5057586, GSM5057587	HGSC	EOC372	EOC372	67	HGSC	Peritoneum - omentum	Mac:Mono, differential expression	1127	3186	2954	Stage IVB
Zhang et al. Science Advances 2022, PMID: 35196078	GSM5057588, GSM5057589	HGSC	EOC3	EOC3	68	HGSC	Peritoneum - peritoneum	Mac:Mono, differential expression	1897	7206.5	5382	Stage IIIC
Zhang et al. Science Advances 2022, PMID: 35196078	GSM5057590, GSM5057591	HGSC	EOC443	EOC443	54	HGSC	Omentum - omentum	Mac:Mono, differential expression	1133	3414	6585	Stage IVA
Zhang et al. Science Advances 2022, PMID: 35196078	GSM5057592, GSM5057593	HGSC	EOC540	EOC540	62	HGSC	Omentum - omentum	Mac:Mono, differential expression	997.5	2894.5	3964	Stage IIIC
Zhang et al. Science Advances 2022, PMID: 35196078	GSM5057594, GSM5057595	HGSC	EOC733	EOC733	72	HGSC	Peritoneum - omentum	Mac:Mono, differential expression	1379	4983	5819	Stage IVA
Zhang et al. Science Advances 2022, PMID: 35196078	GSM5057596, GSM5057597	HGSC	EOC87	EOC87	62	HGSC	Peritoneum - omentum	Mac:Mono, differential expression	1307	3694	3001	Stage IIIC
Yu et al. BMC Medicine 2022, PMID: 36076202	https://data.mendeley.com/datasets/66fz3h924x/1	Benign FT	Normal_1	Normal_1	41	Leiomyomata Unremarkable fallopian tube	tubal fimbriated ends of FT	Mac:Mono, differential expression	1943.5	5011.5	1170	Fibroids and AUB
Yu et al. BMC Medicine 2022, PMID: 36076202	https://data.mendeley.com/datasets/66fz3h924x/1	Benign FT	Normal_2	Normal_2	43	Leiomyomata Endometriosis Unremarkable fallopian tube	tubal fimbriated ends of FT	Mac:Mono, differential expression	1726	4795	937	Pelvic mass and abdominal pain
Yu et al. BMC Medicine 2022, PMID: 36076202	https://data.mendeley.com/datasets/66fz3h924x/1	Benign FT	Normal_3	Normal_3	45	Leiomyomata Unremarkable fallopian tube	tubal fimbriated ends of FT	Mac:Mono, differential expression	1286	2600.5	4536	AUB and pelvic mass
Yu et al. BMC Medicine 2022, PMID: 36076202	https://data.mendeley.com/datasets/66fz3h924x/1	FT, germline BRCA1 mutation	BRCA1_1	BRCA1_1	39	Histologically unremarkable	tubal fimbriated ends of FT	Mac:Mono, differential expression	2117	6026	9149	BRCA1 germline mutation
Yu et al. BMC Medicine 2022, PMID: 36076202	https://data.mendeley.com/datasets/66fz3h924x/1	FT, germline BRCA1 mutation	BRCA1_2	BRCA1_2	41	Histologically unremarkable	tubal fimbriated ends of FT	Mac:Mono, differential expression	2185	5609	795	BRCA1 germline mutation
Yu et al. BMC Medicine 2022, PMID: 36076202	https://data.mendeley.com/datasets/66fz3h924x/1	FT, germline BRCA1 mutation	BRCA1_3	BRCA1_3	39	Histologically unremarkable	tubal fimbriated ends of FT	Mac:Mono, differential expression	2214	6553	1185	BRCA1 germline mutation
Xu et al. Clin. Cancer Res. 2022, 35675036	GSM5599220	Benign ovary	Normal ovarian tissue1	Norm1	55	Mucinous cystadenoma of ovary	Ovary	Mac:mono, CCI	2329	8383	5374	benign
Xu et al. Clin. Cancer Res. 2022, 35675036	GSM5599221	Benign ovary	Normal ovarian tissue2	Norm2	47	Uterine leiomyomas, ovarian cysts	Ovary	Mac:mono, CCI	3160	13459	4469	benign
Xu et al. Clin. Cancer Res. 2022, 35675036	GSM5599222	Benign ovary	Normal ovarian tissue3	Norm3	46	Ovarian endometrotic cyst	Ovary	Mac:mono, CCI	2079	6493.5	3424	benign
Xu et al. Clin. Cancer Res. 2022, 35675036	GSM5599223	Benign ovary	Normal ovarian tissue4	Norm4	51	Adenomyosis	Ovary	Mac:mono, CCI	3638	14451	5231	benign
Xu et al. Clin. Cancer Res. 2022, 35675036	GSM5599224	Benign ovary	Normal ovarian tissue5	Norm5	49	Uterine leiomyomas, ovarian cysts	Ovary	Mac:mono, CCI	2868	10594	2866	benign
Xu et al. Clin. Cancer Res. 2022, 35675036	GSM5599225	HGSC	Cancer_HGSOC1	Cancer1	50	HGSOC	Primary tumor	Mac:mono, CCI	1998	5361	4481	IIIB
Xu et al. Clin. Cancer Res. 2022, 35675036	GSM5599226	HGSC	Cancer_HGSOC2	Cancer2	51	HGSOC	Primary tumor	Mac:mono, CCI	3297	12149	2165	IIB
Xu et al. Clin. Cancer Res. 2022, 35675036	GSM5599227	HGSC	Cancer_HGSOC3	Cancer3	41	HGSOC	Primary tumor	Mac:mono, CCI	2008	5578.5	3412	IC2
Xu et al. Clin. Cancer Res. 2022, 35675036	GSM5599228	HGSC	Cancer_HGSOC4	Cancer4	47	HGSOC	Primary tumor	Mac:mono, CCI	2177	6723.5	818	IC2
Xu et al. Clin. Cancer Res. 2022, 35675036	GSM5599229	HGSC	Cancer_HGSOC5	Cancer5	57	HGSOC	Primary tumor	Mac:mono, CCI	1666	4333.5	4100	IIB
Xu et al. Clin. Cancer Res. 2022, 35675036	GSM5599230	HGSC	Cancer_HGSOC6	Cancer6	48	HGSOC	Primary tumor	Mac:mono, CCI	3267	11252	3398	IIIC
Xu et al. Clin. Cancer Res. 2022, 35675036	GSM5599231	HGSC	Cancer_HGSOC7	Cancer7	53	HGSOC	Primary tumor	Mac:mono, CCI	1323	3383.5	3588	IC2
In-house	GSM7431434	Low-grade	E1	Donor 1	33	Low grade serous	Omentum	Mac:mono	1312	4036	2869	PT3A stage (AJCC 8th edition)
In-house	GSM7431435	Low-grade	E2	Donor 1	33	Low grade serous	Omentum	Mac:mono	1111	3729	3917	PT3A stage (AJCC 8th edition)
In-house	GSM7431436	Low-grade	E3	Donor 1	33	Low grade serous	left ovary	Mac:mono	1266	3594	2672	PT3A stage (AJCC 8th edition)
In-house	GSM7431437	Low-grade	E4	Donor 1	33	Low grade serous	right ovary	Mac:mono	1910	5826	2574	PT3A stage (AJCC 8th edition)
In-house	GSM7431438	HGSC	E7	Donor 2	NA	HGSOC	Omentum	Mac:mono	817	2010	6841	pT3C stage (AJCC 8th edition)
In-house	GSM7431439	HGSC	E9	Donor 3	74	HGSOC	Omentum	Mac:mono	903	2188	3889	pT3C stage (AJCC 8th edition)
In-house	GSM7431440	HGSC	E10	Donor 4	58	HGSOC	Abdominal wall	Mac:mono	1944.5	5621.5	4524	NA
In-house	GSM7431441	HGSC	E11	Donor 5	85	HGSOC	Omentum	Mac:mono	750	2039.5	5866	pT3C stage (AJCC 8th edition)
In-house	GSM7431442	HGSC	E12	Donor 5	85	HSOC	Primary	Mac:mono	856	1790	11353	pT3C stage (AJCC 8th edition)
